# Two ecotype-related long non-coding RNAs in the environmental control of root growth

**DOI:** 10.1101/579656

**Authors:** Thomas Blein, Coline Balzergue, Thomas Roulé, Marc Gabriel, Laetitia Scalisi, Céline Sorin, Aurélie Christ, Etienne Delannoy, Marie-Laure Martin-Magniette, Laurent Nussaume, Caroline Hartmann, Daniel Gautheret, Thierry Desnos, Martin Crespi

**Affiliations:** Institute of Plant Sciences Paris Saclay IPS2, CNRS, INRA, Université Paris-Sud, Université Evry, Université Paris-Saclay, Bâtiment 630, 91405 Orsay, France; Institute of Plant Sciences Paris-Saclay IPS2, Paris Diderot, Sorbonne Paris-Cité, Bâtiment 630, 91405, Orsay, France.; CEA, Institut de Biologie Environnementale et de Biotechnologie, Laboratoire de Biologie du Développement des Plantes, Saint-Paul-lez-Durance, F-13108, France.; CNRS, Unité Mixte de Recherche 7265 Biologie Végétale & Microbiologie Environnementale, Saint-Paul-lez-Durance, F-13108, France.; Aix-Marseille Université, Saint-Paul-lez-Durance, F-13108, France.; UMR MIA-Paris, AgroParisTech, INRA, Université Paris-Saclay, 75005, Paris, France; I2BC, Institute for Integrative Biology of the Cell, CEA, CNRS, Université Paris Sud, 1 avenue de la terrasse, 91198 Gif sur Yvette, France.

## Abstract

**Background:** Root architecture varies widely between species and even between ecotypes of the same species despite the strong conservation of the protein-coding portion of their genomes. In contrast, non-coding RNAs evolved rapidly between ecotypes and may control their differential responses to the environment as several long non-coding RNAs (lncRNAs) can quantitatively regulate gene expression.

**Results:** Roots from Columbia (Col) and Landsberg *erecta* (L*er*) ecotypes respond differently to phosphate starvation. We compared complete transcriptomes (mRNAs, lncRNAs and small RNAs) of root tips from these two ecotypes during early phosphate starvation. We identified thousands of new lncRNAs categorized as intergenic or antisense RNAs that were largely conserved at DNA level in these ecotypes. In contrast to coding genes, many lncRNAs were specifically transcribed in one ecotype and/or differentially expressed between ecotypes independently of the phosphate condition. These ecotype-related lncRNAs were characterized by analyzing their sequence variability among plants and their link with siRNAs. Our analysis identified 675 lncRNAs differentially expressed between the two ecotypes including specific antisense RNAs targeting key regulators of root growth responses. Mis-regulation of several intergenic lncRNAs showed that at least two ecotype-related lncRNAs regulate primary root growth in Col.

**Conclusions:** The in depth exploration of the non-coding transcriptome of two ecotypes identified thousands of new lncRNAs showing specific expression in root apexes. De-regulation of two ecotype-related lncRNAs revealed a new pathway involved in the regulation of primary root growth. The non-coding genome may reveal novel mechanisms involved in ecotype adaptation of roots to different soil environments.
