## Additional file 1 for "Two ecotype-related long non-coding RNAs in the environmental control of root growth": TableS1.pdf

### Sheet: Sheet1
Ecotype	Time	replicates	original reads (mate1 + mate2)	mapped reads (mate1 + mate2)
				number	from original
Col	t0	col_t0_A	48886542	47745820	97.67%
		col_t0_B	49805886	48532469	97.44%
		col_t0_C	49359434	48386295	98.03%
	t1h	col_1_A	53743064	52363370	97.43%
		col_1_B	58599074	57292554	97.77%
		col_1_C	61443288	60383962	98.28%
	t2h	col_2_A	57988404	56707066	97.79%
		col_2_B	51030526	49897582	97.78%
		col_2_C	54236002	53278567	98.23%
Ler	t0	ler_t0_A	54211518	52284390	96.4%
		ler_t0_B	58151120	56716239	97.5%
		ler_t0_C	55034548	53704417	97.6%
	t1h	ler_t15_A	56236294	54483784	96.9%
		ler_t15_B	64959674	62942186	96.9%
		ler_t15_C	51056408	49324788	96.6%
	t2h	ler_t1_A	57013228	55131860	96.7%
		ler_t1_B	51457646	50199625	97.6%
		ler_t1_C	58824614	57416162	97.6%
