## Additional file 1 for "Two ecotype-related long non-coding RNAs in the environmental control of root growth": TableS3.pdf

### Sheet: lgRNA - Col vs Ler
geneID

### Sheet: lgRNA - t1 vs t0
geneID

### Sheet: lgRNA - t2 vs t0
geneID

### Sheet: lgRNA - t2 vs t1
geneID

### Sheet: lgRNA - interaction t0
geneID

### Sheet: lgRNA - interaction t1
geneID

### Sheet: lgRNA - interaction t2
geneID

### Sheet: 2122nt - Col vs Ler
geneID

### Sheet: 24nt - Col vs Ler
geneID

### Sheet: miRNA - Col vs Ler
baseMean
