## Additional file 1 for "Two ecotype-related long non-coding RNAs in the environmental control of root growth": TableS4.pdf

### Sheet: Oligo
Gene	Forward primer	Reverse primer
Col_NEW_RNA_F_21743	CATGAAATCGGGAGAGCAACCACA	ACCACAAGATCCGGTTTGAAGTTGAT
Col_NEW_RNA_F_7035	TAGCGGTCATGGCCGGTTTATGT	CGGCTTAAGGAATCGTGATAAACGACG
Col_NEW_RNA_R_17895	AAGTCCTCCGCCGACGATGGG	CGACGTCGCAGCAATTGGGCT
Col_NEW_RNA_R_19102	AGGGATAAGCTCTTCTTTTTCCCCTCA	GTGAATCTAGCCGTGAGTTTGGTGAT
Col_NEW_RNA_R_19128	AAACGAAACTTCTTGTCGGAGAACAGC	GGGATATTGTTGGAGCAAAACAAGCGA
NPC29	TCGAGCCAGCCATCAAACACAGG	GCGTTTGCGCCGTTCACCAT
NPC51	CTCCGTCGACGATACCAAAGGCG	CGTCGATCATCATTCCGGCGGT
Ler_NEW_RNA_F_10801	TCCTAGATCCCGTCGCTCAAAAATGC	GCGGCTGCGACGATGGAGAAA
Ler_NEW_RNA_F_11139	ATCGCCACAAACACCACCACCA	CGGTTCTCGCGACGATGGCT
Ler_NEW_RNA_F_14485	ACATGGTACACGACCCAACCCATCT	TGATCGCCACTGATTTTGAGAGCCG
Ler_NEW_RNA_F_19778	ACCCGGAAAAAGACAGAACAAACATGC	CTTCCCTCCCATCTCCTTCCTCTGT
Ler_NEW_RNA_F_23887	TGAGTCACCGCCTCGGGAGC	CGTCCTAGGTCGGGTCGGGG
Ler_NEW_RNA_R_24296	GGAGCTTGCCTTCAAGTACCGC	AACGAGATCTTTCCGAGCCGTGA
Ler_NEW_RNA_R_4778	TGCATACGTCTTTTCAACTCATCCACG	ATAGCTGCGGAGGCACAAGAGAA
NPC15	TCCAATGCTCAAATAATCTCTTG	AACTCGTCAAAAGACCCAATTT
NPC34	CTAGCAACAGAGACCAACCC	GTGGCTTCCATAGCGCCGGA
NPC43	GAACAGTCCGACTCCAAGCC	CAAAAGTCACGATTTGGCGAGT
NPC72	ACCGGAATCAGCTCAACG	CGACAACCGGGATATACCAC
NPC48	TGCCTGTTCTTCAAATCAACAC	ACCAACAATTGGACGAAGAATC
IPS1	ATGGCGAAATGGTTCTGCTA	CCTCCTCTTGTTCGCTTGTC
SPX3	TGAAGACTGCAGAAGGCTGA	CGAAGCTTGCCAAAGGATAG
LPR1	ACTGGCGGCAGGATTGGAGGA	CCAACCCCTCTCGTGTGCCG
LPR2	GCCTGGCTCTTGAGTTGCGTCA	CGGTTACGGTACACGAGCGGG
STOP1	ACCCACGAGAAGCACTGCGG	GCAGGCGTGTGTCCCTGGAA
ALMT1	GGCAGTGTGCCTACAGGATT	TGAGTTTCCCGATTCCGAGC
MATE	GCATAGGACTTCCGTTTGTGGCA	CGAACACAAACGCTAAGGCA
